# A multi-plant transcriptomic atlas reveals conserved and lineage specific defense architectures in response to *Botrytis cinerea*

**DOI:** 10.64898/2026.01.14.699558

**Authors:** Ritu Singh, Anna Jo Muhich, Cloe Tom, Celine Caseys, Daniel J Kliebenstein

## Abstract

Generalist pathogens pose a challenge to plant immunity by infecting diverse hosts while harboring extensive intraspecific genetic variation. Whether evolutionary distant plant lineages rely on a shared immune strategy or deploy distinct, lineage-specific defenses when confronted by these genetically variable members of the same pathogen species remains unresolved. Here, we employed a large-scale co-transcriptomic approach to map the immune landscape of ten diverse eudicot species infected with 72 genetically distinct *Botrytis cinerea* isolates. We identified a limited core of evolutionarily conserved defense orthologs, along with a vast landscape of lineage-specific transcriptional rewiring. While the broad physiological outcome such as metabolic reprogramming, cell wall modification, and suppression of growth-associated processes was shared across hosts, the regulatory pathways governing this were largely lineage-specific. Crucially, this immune landscape is dynamically shaped by pathogen diversity. Nearly three-quarters of host transcriptional responses were isolate-dependent, with the magnitude of defense activation defined by specific host-isolate combinations rather than a universal species-level response. Even host responses to shared virulence factors, including broadly expressed pathogens phytotoxins, were lineage specific. These findings show that plant immunity to generalist pathogens is built on conserved physiological outcomes executed through rapidly evolving, lineage-specific regulatory programs. This distinct regulatory architecture creates an immune landscape heavily modulated by specific host-isolate combinations, highlighting the necessity of integrating pathogen diversity into models of plant defense evolution and resistance breeding.

**Significance Statement:** Achieving durable, broad-spectrum crop protection remains difficult because plant immunity models often rely on limited species and overlook natural genetic diversity. Effective crop protection requires understanding how defense networks operate across diverse lineages. We tested this by measuring immune responses of ten phylogenetically diverse eudicots infected with 72 genetically distinct *Botrytis cinerea* isolates. We found that plants share conserved physiological defense outcomes achieved through highly divergent, lineage-specific regulatory networks. Host responses were strongly shaped by pathogen genetic diversity, with identical isolates eliciting different transcriptional responses in different hosts. This demonstrates that plant immunity quantitatively senses pathogen variation and disease outcomes emerge from specific host-isolate combinations. These findings explain the limits of resistance transfer and inform strategies for durable disease control.
