## Supplemental Table (Table S1-S7) for "A multi-plant transcriptomic atlas reveals conserved and lineage specific defense architectures in response to *Botrytis cinerea*": Table_S6_genotypeinfo.xlsx

### Sheet: TableS6_Plant_Accession
Table S6: Information for genotypes of all eudicot species used for co-transcriptome. The germplasm ID corresponds to the germplasm collections (the U.S. Department of Agriculture Germplasm Resources Information Network [USDA GRIN], the Centre for Genetic resources in the Netherland [CGN], UC Davis Tomato Genetic Resource Center [TGRC]), and other IDs represent IDs for species obtained from the c…
Germplasm ID/Genotypes	Other ID	Germplast Bank	Full species name	Common name	Order	Clade	Cultivar name
PI.642777		USDA Grin	Helianthus annuus L.	Sunflower	Asterales	Asterids	HA 412
LJ10335	HRIGRU004480	CGN & MICHELMORE LAB	Lactuca sativa	Lettuce	Asterales	Asterids	Chinese Stem
LA3475		UC Davis TGRC	Solanum lycopersicum	Tomato	Solanales	Asterids	M-82
PI663871		USDA Grin	Beta vulgaris L. subsp. vulgaris	Swiss Chard	Caryophyllales	Super-Asterids	M1-4
CPPSIH301		USDA Grin	Spinacia oleracea L.	Spinach	Caryophyllales	Super-Asterids	Viroflay
	FELICITY	Pepper Joe's	Capsicum annuum	Pepper	Solanales	Asterids
	Boston Pickler	Eden Brothers	Cucumis sativis	Cucumber	Cucurbitales	Rosids
	Zucchini Elite	Turtle Tree Seed	Cucurbita pepo	Squash	Cucurbitales	Rosids
	UC Cran	Travis Parker, Paul Gepts, and Christine Diepenbrock	Phaseolus vulgaris	Common Bean	Fabales	Rosids
	IT97K-499-35	Travis Parker, Paul Gepts, and Christine Diepenbrock	Vigna unguiculata	Cowpea	Fabales	Rosids
