## Supplemental Table (Table S1-S7) for "A multi-plant transcriptomic atlas reveals conserved and lineage specific defense architectures in response to *Botrytis cinerea*": Table_S7_72iso.xlsx

### Sheet: Table_S7_Isolate_HostOrigin
Table S7: Information for the 72 isolates of Botrytis cinerea. The name of the isolates, geographical origin with latitude and longitude coordinates (when available), the name and affiliation of the person who collected the isolates, the year of isolation and plant species (host) on which the isolate was collected are provided.
Isolate	Origin	Country	Host	GPS coordinate [Latitude, Longitude]	Source
2004	California	USA	Grape	NA	NA
01_01_04	California	USA	Grape	38.5265471054625, -121.78790375590324	Isolated 2011, J. Corwin, UC Davis, CA
01_01_15	California	USA	Grape	38.5265471054625, -121.78790375590324	Isolated 2011, J. Corwin, UC Davis, CA
01_02_01	California	USA	Grape	38.5265471054625, -121.78790375590324	Isolated 2011, J. Corwin, UC Davis, CA
01_02_15	California	USA	Grape	38.5265471054625, -121.78790375590324	Isolated 2011, J. Corwin, UC Davis, CA
01_02_16	California	USA	Grape	38.5265471054625, -121.78790375590324	Isolated 2011, J. Corwin, UC Davis, CA
01_02_18	California	USA	Grape	38.5265471054625, -121.78790375590324	Isolated 2011, J. Corwin, UC Davis, CA
01_02_20	California	USA	Grape	38.5265471054625, -121.78790375590324	Isolated 2011, J. Corwin, UC Davis, CA
01_03_04	California	USA	Grape	38.5265471054625, -121.78790375590324	Isolated 2011, J. Corwin, UC Davis, CA
01_03_18	California	USA	Grape	38.5265471054625, -121.78790375590324	Isolated 2011, J. Corwin, UC Davis, CA
01_03_19	California	USA	Grape	38.5265471054625, -121.78790375590324	Isolated 2011, J. Corwin, UC Davis, CA
01_03_20	California	USA	Grape	38.5265471054625, -121.78790375590324	Isolated 2011, J. Corwin, UC Davis, CA
01_03_22	California	USA	Grape	38.5265471054625, -121.78790375590324	Isolated 2011, J. Corwin, UC Davis, CA
01_04_01	California	USA	Grape	38.5265471054625, -121.78790375590324	Isolated 2011, J. Corwin, UC Davis, CA
01_04_02	California	USA	Grape	38.5265471054625, -121.78790375590324	Isolated 2011, J. Corwin, UC Davis, CA
01_04_04	California	USA	Grape	38.5265471054625, -121.78790375590324	Isolated 2011, J. Corwin, UC Davis, CA
01_04_12	California	USA	Grape	38.5265471054625, -121.78790375590324	Isolated 2011, J. Corwin, UC Davis, CA
01_04_15	California	USA	Grape	38.5265471054625, -121.78790375590324	Isolated 2011, J. Corwin, UC Davis, CA
01_04_17	California	USA	Grape	38.5265471054625, -121.78790375590324	Isolated 2011, J. Corwin, UC Davis, CA
01_04_20	California	USA	Grape	38.5265471054625, -121.78790375590324	Isolated 2011, J. Corwin, UC Davis, CA
01_04_21	California	USA	Grape	38.5265471054625, -121.78790375590324	Isolated 2011, J. Corwin, UC Davis, CA
01_04_25	California	USA	Grape	38.5265471054625, -121.78790375590324	Isolated 2011, J. Corwin, UC Davis, CA
01_05_04	California	USA	Grape	38.52659458556947, -121.78834900259972	Isolated 2011, J. Corwin, UC Davis, CA
01_05_11	California	USA	Grape	38.52659458556947, -121.78834900259972	Isolated 2011, J. Corwin, UC Davis, CA
01_05_14	California	USA	Grape	38.52659458556947, -121.78834900259972	Isolated 2011, J. Corwin, UC Davis, CA
01_05_16	California	USA	Grape	38.52659458556947, -121.78834900259972	Isolated 2011, J. Corwin, UC Davis, CA
01_05_17	California	USA	Grape	38.52659458556947, -121.78834900259972	Isolated 2011, J. Corwin, UC Davis, CA
01_05_22	California	USA	Grape	38.52659458556947, -121.78834900259972	Isolated 2011, J. Corwin, UC Davis, CA
01_05_24	California	USA	Grape	38.52659458556947, -121.78834900259972	Isolated 2011, J. Corwin, UC Davis, CA
02_04_11	California	USA	Grape	38.529429981409386, -121.80003739893436	Isolated 2011, J. Corwin, UC Davis, CA
02_04_12	California	USA	Grape	38.529429981409386, -121.80003739893436	Isolated 2011, J. Corwin, UC Davis, CA
02_04_14	California	USA	Grape	38.529429981409386, -121.80003739893436	Isolated 2011, J. Corwin, UC Davis, CA
94_1	California	USA	Lemon	NA	D. Margosan, USDA, Parlier CA
94_4	California	USA	Orange	NA	D. Margosan, USDA, Parlier CA
Acacia	SouthAfrica	SouthAfrica	Acacia	NA	K. Denby, University of Warwick, UK
Apple404	California	USA	Apple	NA	E. Mitcham, UC Davis, CA
Apple517	California	USA	Apple	NA	E. Mitcham, UC Davis, CA
Ausubel	Massachusetts	USA	Brassica	NA	J. Plotnikova, Massachusetts General Hospital, MA
B05_10	Netherlands	Netherlands	Grape	NA	J. Van Kan, Wageningen University, NL
BMM	Switzerland	Switzerland	Geranium	NA	O. Lamotte, University of Fribourg
BPA1	California	USA	Grape	38.426719, -122.83587299999999	Isolated 2005, D. J. Kliebenstein
DavisNavel	California	USA	Orange	NA	Isolated 2004–05, H. C. Rowe
EsparatoFresa	California	USA	Strawberry	NA	Isolated 2004–05, H. C. Rowe
Fd1	California	USA	Raspberry	NA	Isolated 2004–05, H. C. Rowe
Fd2	California	USA	Raspberry	NA	Isolated 2004–05, H. C. Rowe
Fresa525	California	USA	Strawberry	NA	E. Mitcham, UC Davis, CA
FresaSD	California	USA	Strawberry	NA	E. Mitcham, UC Davis, CA
Gallo1	California	USA	Grape	NA	Isolated 2004–05, H. C. Rowe
Gallo2	California	USA	Grape	NA	Isolated 2004–05, H. C. Rowe
Geranium	California	USA	Geranium	NA	Isolated 2004–05, H. C. Rowe
Grape	SouthAfrica	SouthAfrica	Grape	NA	M. Vivier, University of Stellenbosch
KatieTomato	California	USA	Tomato	NA	Isolated 2004–05, H. C. Rowe
KernA2	California	USA	Grape	NA	D. Gubler, UC Davis, CA
KernB1	California	USA	Grape	NA	D. Gubler, UC Davis, CA
KernB2	California	USA	Grape	NA	D. Gubler, UC Davis, CA
KGB1	California	USA	Tomato	NA	Isolated 2004–05, H. C. Rowe
KGB2	California	USA	Tomato	NA	Isolated 2004–05, H. C. Rowe
MEAP6G	Switzerland	Switzerland	Grape	NA	M. Dewey, UC Davis, CA
Mex03	Mexico	Mexico	Blackberry	NA	Isolated 2012, J. Corwin, UC Davis, CA
Molly	California	USA	Grape	NA	M. Dewey, UC Davis, CA
Navel	California	USA	Orange	NA	Isolated 2004–05, H. C. Rowe
NobleRot	California	USA	Grape	NA	G. Allen, Far Niente Winery, CA
Peachy	California	USA	Peach	NA	Isolated 2004–05, H. C. Rowe
Pepper	UnitedKingdom	UnitedKingdom	Pepper	NA	G. Loake, University of Edinburgh
PepperSub	UnitedKingdom	UnitedKingdom	Pepper	NA	K. Denby, University of Warwick, UK
PhiloMenlo	California	USA	Grape	NA	D. Gubler, UC Davis, CA
Rasp	California	USA	Raspberry	NA	Isolated 2004–05, H. C. Rowe
Rose	California	USA	Rose	NA	D. Margosan, USDA, Parlier CA
Supersteak	California	USA	Tomato	NA	Isolated 2006, H. C. Rowe
Triple3	California	USA	Tomato	NA	Isolated 2004–05, H. C. Rowe
Triple7	California	USA	Tomato	NA	Isolated 2004–05, H. C. Rowe
UKRazz	UnitedKingdom	UnitedKingdom	Raspberry	NA	Isolated 2004–05, H. C. Rowe
