## Supplemental Table (Table S1-S7) for "A multi-plant transcriptomic atlas reveals conserved and lineage specific defense architectures in response to *Botrytis cinerea*": TableS3_Orthogroup_core_DEG_Summary_log2FC_classes.xlsx

### Sheet: TableS3_Orthogroup_core_DEG_Sum
Table S3: Summary of core infection-responsive orthogroups across eudicot hosts. The table details orthogroups identified via OrthoFinder that contain infection-responsive genes. Each row represents a single orthogroup, indicating the number of host species in which member genes are differentially expressed. Columns provide the counts of genes within each orthogroup classified by their transcript…
Orthogroup	Down_inf-DEG	Non_DEG	Up_inf-DEG	Annotation
OG0015640	NA	NA	7	uncharacterized
OG0017290	NA	NA	5	harpin-induced protein 1 domain containing protein, expressed
OG0018805	NA	NA	4	uncharacterized
OG0019794	NA	NA	2	uncharacterized
OG0021199	NA	NA	3	calmodulin-like 41
OG0021319	NA	NA	3	Disease resistance-responsive (dirigent-like protein) family protein
OG0026757	NA	NA	2	BON association protein 2
OG0026768	NA	NA	2	Disease resistance-responsive (dirigent-like protein) family protein
OG0026776	NA	NA	2	calmodulin-binding family protein
OG0026785	NA	NA	2	WRKY DNA-binding protein 33
OG0026878	NA	NA	2	UDP-glycosyltransferase 73B4
OG0026895	NA	NA	2	calmodulin like 37
OG0026944	NA	NA	2	Protein of unknown function (DUF1336)
OG0027005	NA	NA	2	uncharacterized
OG0027228	NA	NA	2	uncharacterized
OG0027230	NA	NA	2	Protein kinase superfamily protein
OG0027262	NA	NA	2	myb domain protein 14
OG0027265	NA	NA	2	Concanavalin A-like lectin protein kinase family protein
OG0027279	NA	NA	2	Zinc finger (C3HC4-type RING finger) family protein|CALCIUM-ACTIVATED CHLORIDE CHANNEL REGULATOR
OG0027331	NA	NA	2	Haloacid dehalogenase-like hydrolase (HAD) superfamily protein
OG0027498	NA	NA	2	UDP-Glycosyltransferase superfamily protein
OG0027499	NA	NA	2	UDP-Glycosyltransferase superfamily protein
OG0027500	NA	NA	2	uncharacterized
OG0027521	NA	NA	2	uncharacterized
OG0027538	NA	NA	2	AGC (cAMP-dependent, cGMP-dependent and protein kinase C) kinase family protein
OG0027594	NA	NA	2	ortholog of sugar beet HS1 PRO-1 2|60S acidic ribosomal protein P0
OG0027601	NA	NA	2	uncharacterized
OG0027625	NA	NA	2	myb domain protein 62
OG0027674	NA	NA	2	Integrase-type DNA-binding superfamily protein|AP2 domain containing protein
OG0027695	NA	NA	2	Peroxidase superfamily protein
OG0027738	NA	NA	2	uncharacterized
OG0027794	NA	NA	2	Eukaryotic aspartyl protease family protein|basic 7S globulin precursor
OG0027904	NA	NA	2	spermidine hydroxycinnamoyl transferase
OG0027947	NA	NA	2	uncharacterized
OG0028001	NA	NA	2	Integrase-type DNA-binding superfamily protein
OG0028026	NA	NA	2	uncharacterized
OG0028068	NA	NA	2	uncharacterized
OG0028172	NA	NA	2	arabinogalactan protein 1
OG0028253	NA	NA	2	Glutamyl-tRNA reductase family protein
OG0028255	NA	NA	2	MAC/Perforin domain-containing protein
OG0028260	NA	NA	2	Protein kinase superfamily protein
OG0028291	NA	NA	2	SAUR-like auxin-responsive protein family
OG0028302	NA	NA	2	ARM repeat superfamily protein|immediate-early fungal elicitor protein CMPG1
OG0028332	NA	NA	2	Protein of unknown function (DUF668)
OG0028333	NA	NA	2	alternative oxidase 2
OG0028366	NA	NA	2	heat shock factor 4
OG0028377	NA	NA	2	armadillo repeat only 2
OG0028459	NA	NA	2	zinc finger (C3HC4-type RING finger) family protein
OG0015003	NA	NA	8	cytochrome P450, family 93, subfamily D, polypeptide 1
OG0008151	1	12	2
OG0017286	1	3	1
OG0027060	1	NA	1
OG0027229	1	NA	1
OG0028008	1	NA	1
OG0000837	2	41	1	uncharacterized
OG0001749	2	29	1
OG0013950	2	8	NA
OG0015007	2	4	2
OG0016314	2	4	NA
OG0021310	2	1	NA
OG0026974	2	NA	NA	drought-induced 21
OG0026976	2	NA	NA	homeobox 7
OG0027136	2	NA	NA	2-oxoglutarate (2OG) and Fe(II)-dependent oxygenase superfamily protein|flavonol synthase/flavanone 3-hydroxylase
OG0027611	2	NA	NA	Cytochrome b561/ferric reductase transmembrane protein family
OG0027663	2	NA	NA	RING/U-box superfamily protein
OG0027873	2	NA	NA	RING/U-box superfamily protein
OG0027963	2	NA	NA	uncharacterized
OG0028224	2	NA	NA	heat shock cognate protein 70-1
OG0004702	3	17	NA
OG0013945	NA	3	7
OG0015607	NA	3	4
OG0016320	NA	2	4
OG0017228	NA	1	4
OG0017231	NA	3	2
OG0017239	NA	1	4
OG0017240	NA	2	3
OG0017253	NA	1	4
OG0017257	NA	2	3
OG0017292	NA	1	4
OG0017304	NA	3	2
OG0017306	NA	2	3
OG0018694	NA	1	3
OG0021137	NA	1	2
OG0021239	NA	1	2
OG0021311	NA	1	2
OG0021331	NA	1	2
