## Supplemental Table (Table S1-S7) for "A multi-plant transcriptomic atlas reveals conserved and lineage specific defense architectures in response to *Botrytis cinerea*": TableS4_Orthogroup_order-specific-orthogroup.xlsx

### Sheet: Fabales_order-specific-orthogrp
Table S4: Summary of order-specific infection-responsive orthogroups. The table details orthogroups restricted to specific plant orders that contain infection-responsive genes. Each row represents a single orthogroup, indicating the number of host species within the order in which member genes are differentially expressed. Columns provide the counts of genes within each orthogroup classified by t…
Orthogroup	Down_DEG	Non_DEG	Up_DEG	Annotation
OG0015640	NA	NA	7	uncharacterized
OG0017290	NA	NA	5	harpin-induced protein 1 domain containing protein, expressed
OG0018805	NA	NA	4	uncharacterized
OG0019794	NA	NA	2	uncharacterized
OG0021199	NA	NA	3	calmodulin-like 41
OG0021319	NA	NA	3	Disease resistance-responsive (dirigent-like protein) family protein
OG0026757	NA	NA	2	BON association protein 2
OG0026768	NA	NA	2	Disease resistance-responsive (dirigent-like protein) family protein
OG0026776	NA	NA	2	calmodulin-binding family protein
OG0026785	NA	NA	2	WRKY DNA-binding protein 33
OG0026878	NA	NA	2	UDP-glycosyltransferase 73B4
OG0026895	NA	NA	2	calmodulin like 37
OG0026944	NA	NA	2	Protein of unknown function (DUF1336)
OG0027005	NA	NA	2	uncharacterized
OG0027228	NA	NA	2	uncharacterized
OG0027230	NA	NA	2	Protein kinase superfamily protein
OG0027262	NA	NA	2	myb domain protein 14
OG0027265	NA	NA	2	Concanavalin A-like lectin protein kinase family protein
OG0027279	NA	NA	2	Zinc finger (C3HC4-type RING finger) family protein|CALCIUM-ACTIVATED CHLORIDE CHANNEL REGULATOR
OG0027331	NA	NA	2	Haloacid dehalogenase-like hydrolase (HAD) superfamily protein
OG0027498	NA	NA	2	UDP-Glycosyltransferase superfamily protein
OG0027499	NA	NA	2	UDP-Glycosyltransferase superfamily protein
OG0027500	NA	NA	2	uncharacterized
OG0027521	NA	NA	2	uncharacterized
OG0027538	NA	NA	2	AGC (cAMP-dependent, cGMP-dependent and protein kinase C) kinase family protein
OG0027594	NA	NA	2	ortholog of sugar beet HS1 PRO-1 2|60S acidic ribosomal protein P0
OG0027601	NA	NA	2	uncharacterized
OG0027625	NA	NA	2	myb domain protein 62
OG0027674	NA	NA	2	Integrase-type DNA-binding superfamily protein|AP2 domain containing protein
OG0027695	NA	NA	2	Peroxidase superfamily protein
OG0027738	NA	NA	2	uncharacterized
OG0027794	NA	NA	2	Eukaryotic aspartyl protease family protein|basic 7S globulin precursor
OG0027904	NA	NA	2	spermidine hydroxycinnamoyl transferase
OG0027947	NA	NA	2	uncharacterized
OG0028001	NA	NA	2	Integrase-type DNA-binding superfamily protein
OG0028026	NA	NA	2	uncharacterized
OG0028068	NA	NA	2	uncharacterized
OG0028172	NA	NA	2	arabinogalactan protein 1
OG0028253	NA	NA	2	Glutamyl-tRNA reductase family protein
OG0028255	NA	NA	2	MAC/Perforin domain-containing protein
OG0028260	NA	NA	2	Protein kinase superfamily protein
OG0028291	NA	NA	2	SAUR-like auxin-responsive protein family
OG0028302	NA	NA	2	ARM repeat superfamily protein|immediate-early fungal elicitor protein CMPG1
OG0028332	NA	NA	2	Protein of unknown function (DUF668)
OG0028333	NA	NA	2	alternative oxidase 2
OG0028366	NA	NA	2	heat shock factor 4
OG0028377	NA	NA	2	armadillo repeat only 2
OG0028459	NA	NA	2	zinc finger (C3HC4-type RING finger) family protein
OG0015003	NA	NA	8	cytochrome P450, family 93, subfamily D, polypeptide 1
OG0008151	1	12	2
OG0017286	1	3	1
OG0027060	1	NA	1
OG0027229	1	NA	1
OG0028008	1	NA	1
OG0000837	2	41	1	uncharacterized
OG0001749	2	29	1
OG0013950	2	8	NA
OG0015007	2	4	2
OG0016314	2	4	NA
OG0021310	2	1	NA
OG0026974	2	NA	NA	drought-induced 21
OG0026976	2	NA	NA	homeobox 7
OG0027136	2	NA	NA	2-oxoglutarate (2OG) and Fe(II)-dependent oxygenase superfamily protein|flavonol synthase/flavanone 3-hydroxylase
OG0027611	2	NA	NA	Cytochrome b561/ferric reductase transmembrane protein family
OG0027663	2	NA	NA	RING/U-box superfamily protein
OG0027873	2	NA	NA	RING/U-box superfamily protein
OG0027963	2	NA	NA	uncharacterized
OG0028224	2	NA	NA	heat shock cognate protein 70-1
OG0004702	3	17	NA
OG0013945	NA	3	7
OG0015607	NA	3	4
OG0016320	NA	2	4
OG0017228	NA	1	4
OG0017231	NA	3	2
OG0017239	NA	1	4
OG0017240	NA	2	3
OG0017253	NA	1	4
OG0017257	NA	2	3
OG0017292	NA	1	4
OG0017304	NA	3	2
OG0017306	NA	2	3
OG0018694	NA	1	3
OG0021137	NA	1	2
OG0021239	NA	1	2
OG0021311	NA	1	2
OG0021331	NA	1	2

### Sheet: Cucurbitales-specific-orthogrp
Orthogroup	all_functions	Non_DEG	Up_DEG	Down_DEG
OG0018100	2-iminobutanoate/2-iminopropanoate deaminase-like	NA	2	4
OG0019475	Unknown protein	NA	2	NA
OG0019483	F-box domain-containing protein | F-box protein SKIP2-like	NA	2	NA
OG0019540	Unknown protein	NA	2	NA
OG0019586	Ribosomal protein L19	NA	2	NA
OG0019628	Glycosyltransferase	NA	2	NA
OG0019637	alpha/beta-Hydrolases superfamily protein	NA	2	NA
OG0019662	VQ domain-containing protein	NA	2	NA
OG0020021	PRA1 family protein	NA	2	NA
OG0020045	DUF4228 domain protein	NA	2	NA
OG0020057	9-cis-epoxycarotenoid dioxygenase, putative | 9-cis-epoxycarotenoid dioxygenase, chloroplastic	NA	2	NA
OG0020089	Unknown protein | LEA_2 domain-containing protein	NA	2	NA
OG0016696	Unknown protein	NA	3	NA
OG0017768	RING-type E3 ubiquitin transferase	NA	3	NA
OG0018005	ethylene-responsive transcription factor 5 | ethylene-responsive transcription factor 5-like	NA	3	NA
OG0019686	Extensin | extensin-3-like isoform X1	NA	3	NA
OG0020288	Protein no-on-transient A-like	NA	3	NA
OG0019539	bifunctional epoxide hydrolase 2-like	NA	4	NA
OG0020153	SOUL heme-binding family protein isoform 3 | SOUL heme-binding protein	NA	4	NA
OG0017936	Tify domain-containing protein | protein TIFY 10a-like	NA	5	NA
OG0020034	isoflavone reductase-like protein	NA	5	NA
OG0024524	Mucin-5AC | early nodulin-like protein 2	NA	5	NA
OG0019614	Carbonic anhydrase	NA	7	NA
OG0016848	lactoylglutathione lyase-like | Glyoxalase I	NA	10	NA
OG0017729	C2 NT-type domain-containing protein	1	1	1
OG0014294	Ankyrin repeat-containing protein | Ankyrin repeat-containing protein-like | Ankyrin repeat-containing protein ITN1-like | PGG domain-containing protein	3	1	1
OG0015284	Unknown protein	3	1	1
OG0010437	Bet_v_1 domain-containing protein | MLP-like protein 34 | kirola-like | Major latex protein | MLP-like protein 28 | MLP-like protein 423	5	1	1
OG0020140	AP2/ERF and B3 domain-containing transcription factor RAV1-like	NA	1	1
OG0017725	NAC domain-containing protein | NAC domain-containing protein 73-like | NAC domain-containing protein 10-like	1	2	NA
OG0017869	calcium-binding protein CML39-like | Parvalbumin	1	2	NA
OG0017915	RNA polymerase sigma factor sigF	1	2	NA
OG0017991	light-inducible protein CPRF2 | light-inducible protein CPRF2-like isoform X2 | light-inducible protein CPRF2-like	1	2	NA
OG0017998	Protein IDA-like | PARP catalytic domain-containing protein	1	2	NA
OG0018024	Protein-serine/threonine phosphatase	1	2	NA
OG0018106	Protein GLUTAMINE DUMPER 5-like | protein GLUTAMINE DUMPER 5	1	2	NA
OG0020238	P-loop containing nucleoside triphosphate hydrolases superfamily protein | P-loop nucleoside triphosphate hydrolase superfamily protein	1	2	NA
OG0020264	F-box protein SKIP14 | F-box protein SKIP14-like	1	2	NA
OG0016821	auxin-responsive protein SAUR32-like | Auxin responsive SAUR protein	2	2	NA
OG0013215	polyol transporter 5-like	4	2	1
OG0010420	Leucine-rich repeat protein kinase family protein	6	2	1
OG0017879	cryptdin protein-related	1	3	NA
OG0015315	Proton pump-interactor 2-like isoform X1 | proton pump-interactor BIP131-like isoform X1 | proton pump-interactor BIP103-like | Proton pump-interactor 1-like	2	3	NA
OG0015975	Protein of unknown function (DUF1645)	2	3	NA
OG0014301	Haloacid dehalogenase-like hydrolase (HAD) superfamily protein	2	4	NA
OG0009139	Phytocyanin domain-containing protein | cucumber peeling cupredoxin-like | umecyanin-like	5	6	NA
OG0015936	UvrD-like helicase ATP-binding domain-containing protein	1	NA	2
OG0016787	Pathogen-induced protein CuPi1 | Unknown protein	1	NA	4
OG0017864	Protein of unknown function (DUF1666)	1	NA	2
OG0017877	FUNCTIONS IN: molecular_function unknown; INVOLVED IN: biological_process unknown; LOCATED IN: cellular_component unknown; EXPRESSED IN: pollen tube; BEST Arabidopsis thaliana protein match is: dentin sialophosphoprotein-related .	1	NA	3
OG0015297	Protein ASPARTIC PROTEASE IN GUARD CELL 1-like | Eukaryotic aspartyl protease family protein | protein ASPARTIC PROTEASE IN GUARD CELL 1	2	NA	2
OG0016852	Protein of unknown function (DUF1685)	2	NA	2
OG0017780	Transcription factor GTE4 | transcription factor GTE3, chloroplastic-like | transcription factor GTE4-like	NA	NA	3
OG0018007	FLZ-type domain-containing protein	NA	NA	3
OG0019505	heavy metal-associated isoprenylated plant protein 34 | heavy metal-associated isoprenylated plant protein 34-like	NA	NA	2
OG0019520	fibroin heavy chain-like isoform X21	NA	NA	2
OG0020006	red chlorophyll catabolite reductase-like	NA	NA	2

### Sheet: Caryophyllales-specific-orthogr
Orthogroup	Down_DEG	Non_DEG	Up_DEG	Category	Annotation
OG0017523	NA	NA	16	GO:0008171	probable caffeoyl-CoA O-methyltransferase At4g26220
OG0022332	NA	NA	8	GO:0016788	GDSL lipase
OG0022070	NA	NA	8	GO:0008171	caffeic acid 3-O-methyltransferase
OG0016516	NA	NA	20	GO:0004674	serine/threonine-protein kinase AtPK2/AtPK19
OG0016556	NA	NA	20	GO:0004674	putative wall-associated receptor kinase-like 11
OG0019390	NA	NA	12	GO:0005199	extensin-2
OG0022260	NA	NA	8	NA	classical arabinogalactan protein
OG0022619	NA	NA	8	GO:0005737	rhamnogalacturonan I rhamnosyltransferase 1
OG0017635	NA	NA	16	GO:0005452	boron transporter 4
OG0015111	NA	NA	28	GO:0005618	auxin-binding protein ABP19b
OG0015777	NA	NA	24	GO:0005618	putative germin-like protein 2-1
OG0016555	NA	NA	20	GO:0005783	uncharacterized LOC104895369
OG0017604	NA	NA	16	NA	RPM1-interacting protein
OG0017658	NA	NA	16	GO:0004089	alpha carbonic anhydrase 7-like
OG0019181	NA	NA	12	NA	BON1-associated protein 1
OG0019193	NA	NA	12	NA	jasmonate-induced protein homolog
OG0019226	NA	NA	12	GO:0000325	ABC transporter C family member 3
OG0019281	NA	NA	12	NA	induced stolen tip protein TUB8
OG0019283	NA	NA	12	NA	benzyl alcohol O-benzoyltransferase-like
OG0019295	NA	NA	12	NA	uncharacterized acetyltransferase At3g50280
OG0019338	NA	NA	12	GO:0005618	auxin-binding protein ABP19b
OG0019431	NA	NA	12	GO:0016787	probable carboxylesterase 7
OG0021980	NA	NA	8	GO:0001678	hexokinase-1
OG0021989	NA	NA	8	GO:0004722	probable protein phosphatase 2C 2
OG0021995	NA	NA	8	GO:0005618	auxin-binding protein ABP19a
OG0021996	NA	NA	8	GO:0005618	auxin-binding protein ABP19a
OG0022004	NA	NA	8	GO:0015031	uncharacterized LOC104883949
OG0022015	NA	NA	8	NA	uncharacterized
OG0022016	NA	NA	8	NA	hypothetical protein
OG0022058	NA	NA	8	GO:0016747	chalcone synthase
OG0022082	NA	NA	8	GO:0005515	hypothetical protein
OG0022105	NA	NA	8	GO:0005737	cytosolic sulfotransferase 5
OG0022161	NA	NA	8	NA	protein PHOSPHATE-INDUCED 1-like
OG0022173	NA	NA	8	GO:0005576	thaumatin-like protein 1
OG0022213	NA	NA	8	NA	probable inactive poly [ADP-ribose] polymerase SRO2
OG0022245	NA	NA	8	GO:0003677	ethylene-responsive transcription factor ERF115
OG0022250	NA	NA	8	NA	uncharacterized
OG0022271	NA	NA	8	GO:0005886	mavicyanin
OG0022311	NA	NA	8	NA	hypothetical protein
OG0022340	NA	NA	8	GO:0010200	zinc finger protein ZAT12
OG0022407	NA	NA	8	NA	F-box protein SKIP23
OG0022431	NA	NA	8	NA	hypothetical protein
OG0022433	NA	NA	8	NA	flavanone 3-dioxygenase
OG0022435	NA	NA	8	GO:0004252	uncharacterized LOC104905136
OG0022441	NA	NA	8	GO:0005789	vesicle-associated protein 1-2
OG0022446	NA	NA	8	GO:0016020	cytochrome b5
OG0022458	NA	NA	8	GO:0015297	protein DETOXIFICATION 49
OG0022462	NA	NA	8	NA	dirigent protein 22
OG0022469	NA	NA	8	NA	hypothetical protein
OG0022502	NA	NA	8	GO:0005096	ADP-ribosylation factor GTPase-activating protein AGD5
OG0022521	NA	NA	8	NA	monothiol glutaredoxin
OG0022578	NA	NA	8	NA	benzyl alcohol O-benzoyltransferase
OG0022686	NA	NA	8	GO:0004190	aspartyl protease family protein 1
OG0022688	NA	NA	8	GO:0000302	L-ascorbate peroxidase 3
OG0022716	NA	NA	8	GO:0008171	flavonoid 3'-O-methyltransferase FOMT
OG0022729	NA	NA	8	GO:0004672	uncharacterized LOC104901055
OG0022747	NA	NA	8	GO:0005829	NAD(P)H:quinone oxidoreductase
OG0022794	NA	NA	8	GO:0000973	nuclear pore complex protein NUP98A
OG0019231	4	NA	8	GO:0005524	AAA-ATPase At3g50940
OG0022130	4	NA	4	GO:0003756	protein disulfide isomerase-like 1-1
OG0022174	4	NA	4	NA	NA
OG0022197	4	NA	4	GO:0005975	beta-glucosidase 13
OG0022201	4	NA	4	GO:0004672	L-type lectin-domain containing receptor kinase S.4
OG0022307	4	NA	4	GO:0003993	purple acid phosphatase 22
OG0022732	4	NA	4	NA	NA
OG0019198	4	2	4	GO:0005515	F-box protein At1g30200-like
OG0016572	4	6	4	GO:0043531	probable disease resistance protein At1g52660
OG0011992	4	8	24	GO:0017148	antiviral protein alpha-like
OG0014025	4	14	4	GO:0005515	F-box/kelch-repeat protein At3g23880
OG0019249	8	2	NA	NA	NA
OG0019254	8	2	NA	GO:0005515	F-box protein At1g49990
OG0019315	8	2	NA	GO:0005737	cytosolic sulfotransferase 5
OG0017570	8	4	NA	NA	NA
OG0015802	8	6	4	GO:0006952	MLP-like protein 28
OG0016599	8	6	NA	NA	NA
OG0006685	8	28	NA	GO:0003676	retrovirus-related Pol polyprotein from transposon RE1
OG0019152	8	NA	4	GO:0003676	uncharacterized LOC104883567
OG0022000	8	NA	NA	NA	NA
OG0022025	8	NA	NA	GO:0004672	proline-rich receptor-like protein kinase PERK15
OG0022093	8	NA	NA	GO:0005515	F-box/kelch-repeat protein At2g44130
OG0022180	8	NA	NA	NA	NA
OG0022188	8	NA	NA	GO:0003723	putative pentatricopeptide repeat-containing protein At3g01580
OG0022248	8	NA	NA	GO:0005777	12-oxophytodienoate reductase 3
OG0022270	8	NA	NA	NA	NA
OG0022335	8	NA	NA	GO:0000175	uncharacterized calcium-binding protein At1g02270
OG0022344	8	NA	NA	GO:0000036	acyl-[acyl-carrier-protein] hydrolase FATB2, chloroplastic
OG0022357	8	NA	NA	GO:0016020	tetraspanin-19
OG0022376	8	NA	NA	GO:0005622	hypothetical protein
OG0022448	8	NA	NA	GO:0003824	petal death protein
OG0022465	8	NA	NA	GO:0046872	heavy metal-associated isoprenylated plant protein 33
OG0022530	8	NA	NA	NA	NA
OG0022741	8	NA	NA	GO:0003924	ADP-ribosylation factor 1
OG0022797	8	NA	NA	GO:0005618	auxin-binding protein ABP19a-like
OG0016590	12	4	NA	GO:0005515	putative disease resistance protein RGA3
OG0014654	12	10	NA	GO:0005515	putative disease resistance protein RGA3
OG0000698	12	46	84	NA	NA
OG0019228	12	NA	NA	GO:0004842	probable BOI-related E3 ubiquitin-protein ligase 2
OG0019401	12	NA	NA	NA	NA
OG0010879	16	16	NA	GO:0005515	putative F-box/LRR-repeat protein At4g15060
OG0003567	16	36	4	NA	NA
OG0013713	24	8	NA	GO:0005515	putative F-box/LRR-repeat protein At4g15060
OG0015770	NA	2	20	NA	NA
OG0016527	NA	2	16	GO:0005515	polygalacturonase inhibitor 1
OG0019212	NA	2	8	GO:0000976	transcription factor bHLH14
OG0019300	NA	2	8	GO:0004672	BRASSINOSTEROID INSENSITIVE 1-associated receptor kinase 1
OG0010690	NA	4	40	NA	NA
OG0015163	NA	4	20	GO:0006952	defensin-like protein AX1
OG0015187	NA	4	20	GO:0017148	ribosome-inactivating protein PD-L1/PD-L2
OG0016648	NA	4	12	GO:0005615	pathogenesis-related protein 1B-like
OG0013507	NA	8	24	GO:0004866	trypsin inhibitor 1B
OG0015110	NA	10	8	NA	NA
OG0014039	NA	14	8	NA	NA

### Sheet: Asterales-specific-orthogrp
Orthogroup	GO_IDs	Annotation	Down_DEG	Non_DEG	Up_DEG
OG0001229	NA	uncharacterized	1	33	3
OG0001506	NA	disease resistance protein RUN1|disease resistance protein RPV1	2	30	2
OG0003923	NA	glycine-rich protein 3 short isoform-like|glycine-rich protein DC7.1|abscisic acid and environmental stress-inducible protein|	7	14	1
OG0013903	NA	uncharacterized	2	8	NA
OG0015469	NA	titin homolog |uncharacterized	3	4	NA
OG0016093	NA	probable disease resistance protein At5g66900	1	4	1
OG0018235	NA	dirigent protein 21	NA	2	2
OG0018269	NA	costunolide synthase (lettuce)|germacrene A acid 8-beta-hydroxylase-like (sunflower)|precursor for sesquiterpene lactone	NA	NA	4
OG0020378	NA	uncharacterized	NA	NA	3
OG0024801	NA	protein DMP5 (HA)|DMP3 (Ls)	NA	NA	2
OG0025135	NA	nucleolin (HA)|uncharacterized (Ls)	2	NA	NA
OG0025230	NA	E3 ubiquitin-protein ligase PUB24	NA	NA	2
OG0025349	NA	uncharacterized	NA	NA	2
OG0025441	NA	V-type proton ATPase subunit G	1	NA	1
OG0025497	NA	elongation of fatty acids protein 3-like	NA	NA	2

### Sheet: Solnales-specific-orthogrp
Orthogroup	GO_IDs	Subcategories	Non_DEG	Up_DEG	Down_DEG
OG0016243	GO:0004866	kunitz trypsin inhibitor 5-like	4	2	NA
OG0016262	GO:0016831|GO:0019752|GO:0030170	histidine decarboxylase-like	3	3	NA
OG0020909	GO:0004866	kunitz trypsin inhibitor 5-like	NA	3	NA
OG0026060	NA	BURP domain-containing protein	NA	2	NA
OG0026146	GO:0004866	kunitz trypsin inhibitor 5	NA	2	NA
OG0026327	NA	universal stress protein PHOS34 (Ca)|universal stress protein PHOS32-like	NA	NA	2
